# Polygenic Risk Scores for Cardio-renal-metabolic Diseases in the Penn Medicine Biobank

**DOI:** 10.1101/759381

**Authors:** R.L. Kember, A. Verma, S. Verma, A. Lucas, R. Judy, J. Chen, Regeneron Genetics Center, S. Damrauer, D.J. Rader, M.D. Ritchie

## Abstract

Cardio-renal-metabolic (CaReMe) conditions are common and the leading cause of mortality around the world. Genome-wide association studies have shown that these diseases are polygenic and share many genetic risk factors. Identifying individuals at high genetic risk will allow us to target prevention and treatment strategies. Polygenic risk scores (PRS) are aggregate weighted counts that can demonstrate an individual’s genetic liability for disease. However, current PRS are often based on European ancestry individuals, limiting the implementation of precision medicine efforts in diverse populations. In this study, we develop PRS for six diseases and traits related to cardio-renal-metabolic disease in the Penn Medicine Biobank. We investigate their performance in both European and African ancestry individuals, and identify genetic and phenotypic overlap within these conditions. We find that genetic risk is associated with the primary phenotype in both ancestries, but this does not translate into a model of predictive value in African ancestry individuals. We conclude that future research should prioritize genetic studies in diverse ancestries in order to address this disparity.
