## Supplementary material for "Polygenic Risk Scores for Cardio-renal-metabolic Diseases in the Penn Medicine Biobank": Encounter Type

### Sheet: Sheet1
Var1	Freq	Kept
OFFICE VISIT	5257744	Yes
SEMI-PRIVATE	834410	Yes
OUTPAT	554894	Yes
APPOINTMENT	419589	Yes
ANTICOAGULATION	314126	Yes
EMERGENCY	313323	Yes
INPAT	311300	Yes
ALLIED HEALTH	289284	Yes
DAY SURG	181729	Yes
INFUSION VISIT	151986	Yes
ISOLATION	131276	Yes
PROCEDURE	72477	Yes
ENDO/BRONCH	68720	Yes
PSYCH - OFFICE VISIT	64377	Yes
EP/CATH	50021	Yes
ICU	45202	Yes
OBSERVATION	43040	Yes
REHAB	21642	Yes
OBGYN - VISIT	17263	Yes
SNF	11220	Yes
CARE MGMT	10220	Yes
ENDOSCOPY	9947	Yes
PRIVATE	4503	Yes
PSYCH	4330	Yes
LABOR DELIV	2976	Yes
IP ORDER	2639	Yes
HOSPICE	1390	Yes
CDU	1232	Yes
PSYCH - ALLIED HEALTH	1223	Yes
OVERFLOW	968	Yes
CONSULT	899	Yes
TRAUMA	863	Yes
GAMMA	696	Yes
ED OBSERVATION	626	Yes
NUTRITION	568	Yes
IMMUNIZATION	435	Yes
TRANSPLANT	269	Yes
LTAC	234	Yes
HOME HEALTH	223	Yes
INTERNAL ADMIT	221	Yes
CHEMO	166	Yes
PSYCH - CARE MGMT	134	Yes
THERAPY	91	Yes
REFERRAL	49	Yes
POST EMERGENT	33	Yes
PHYS THERAPY	22	Yes
MULTIDISCIPLINARY	6	Yes
PHONE	790826	No
ORDERS	590752	No
REFILL	343395	No
LAB	310369	No
MYPENNMEDI	89996	No
ANCILLARY ORDERS	76928	No
ABSTRACT	34025	No
CLIN RESEARCH	31374	No
Blank	12053	No
DISCH SUMMARY	9069	No
LETTER	6012	No
DELETE	5607	No
MYPENNHEALTH	4347	No
NO SHOW	4187	No
MEDICATION MGMT	3194	No
OUT OF OFFICE	2975	No
VIRTUAL VISIT	1707	No
OBGYN - PHONE	1158	No
EMAIL	1148	No
FORMS	961	No
PSYCH - PHONE	729	No
PHARMACY	675	No
OUTSIDE ORDER	650	No
SOCIAL WORK	608	No
OP REPORT	261	No
EXTERNAL ADMIT	254	No
ILLUSTRATION	169	No
REG	162	No
HOME HEALTH - PRIM CARE	126	No
POST HOSPITAL	121	No
MAPS	103	No
INSURANCE	88	No
FAM ACCTS	87	No
SCAN - OLD RECORDS	83	No
PSYCH - ABSTRACT	36	No
ANESTHESIA	31	No
COMMUNITY RVW	27	No
NEWBORN	26	No
CONFIDENTIAL	25	No
CONSENT	21	No
POST MORTEM	21	No
NURSE NAV	20	No
HEMONC	14	No
QUESTIONNAIRE	12	No
DISCH NOTE	8	No
EDUCATION	8	No
DOCUMENTATION	6	No
OUTREACH	6	No
TRANS NURSERY	5	No
REFERRAL AUTH	4	No
OP LAB	3	No
SCAN - MEDICAL-LEGAL	3	No
MED CHART RVW	1	No
SURGERY, GENERAL	1	No
